# Spatial multi-omics reveal intratumoral humoral immunity niches associated with tertiary lymphoid structures in pancreatic cancer immunotherapy pathologic responders

**DOI:** 10.1101/2024.09.22.613714

**Authors:** Dimitrios N. Sidiropoulos, Sarah M. Shin, Meredith Wetzel, Alexander A. Girgis, Daniel Bergman, Ludmila Danilova, Susheel Perikala, Daniel H. Shu, Janelle M. Montagne, Atul Deshpande, James Leatherman, Lucie Dequiedt, Victoria Jacobs, Aleksandra Ogurtsova, Guanglan Mo, Xuan Yuan, Dmitrijs Lvovs, Genevieve Stein-O’Brien, Mark Yarchoan, Qingfeng Zhu, Elizabeth I. Harper, Ashani T. Weeraratna, Ashley L. Kiemen, Elizabeth M. Jaffee, Lei Zheng, Won Jin Ho, Robert A. Anders, Elana J. Fertig, Luciane T. Kagohara

## Abstract

Pancreatic adenocarcinoma (PDAC) is a rapidly progressing cancer that responds poorly to immunotherapies. Intratumoral tertiary lymphoid structures (TLS) have been associated with rare long-term PDAC survivors, but the role of TLS in PDAC and their spatial relationships within the context of the broader tumor microenvironment remain unknown. We generated a spatial multi-omics atlas encompassing 26 PDAC tumors from patients treated with combination immunotherapies. Using machine learning-enabled H&E image classification models and unsupervised gene expression matrix factorization methods for spatial transcriptomics, we characterized cellular states within TLS niches spanning across distinct morphologies and immunotherapies. Unsupervised learning generated a TLS-specific spatial gene expression signature that significantly associates with improved survival in PDAC patients. These analyses demonstrate TLS-associated intratumoral B cell maturation in pathological responders, confirmed with spatial proteomics and BCR profiling. Our study also identifies spatial features of pathologic immune responses, revealing TLS maturation colocalizing with IgG/IgA distribution and extracellular matrix remodeling.

**GRAPHICAL ABSTRACT:** 

**HIGHLIGHTS:**

- Integrated multi-modal spatial profiling of human PDAC tumors from neoadjuvant immunotherapy clinical trials reveal diverse spatial niches enriched in TLS.
- TLS maturity is influenced by tumor location and the cellular neighborhoods in which TLS immune cells are recruited.
- Unsupervised machine learning of genome-wide signatures on spatial transcriptomics data characterizes the TLS-enriched TME and associates TLS transcriptomes with survival outcomes in PDAC.
- Interactions of spatially variable gene expression patterns showed TLS maturation is coupled with immunoglobulin distribution and ECM remodeling in pathologic responders.
- Intratumoral plasma cell and immunoglobin gene expression spatial dynamics demonstrate trafficking of TLS-driven humoral immunity in the PDAC TME.

**Significance:** We report a spatial multi-omics atlas of PDAC tumors from a series of immunotherapy neoadjuvant clinical trials. Intratumorally, pathologic responders exhibit mature TLS that propagate plasma cells into malignant niches. Our findings offer insights on the role of TLS-associated humoral immunity and stromal remodeling during immunotherapy treatment.
