## Supplemental File 1 for "Spatial multi-omics reveal intratumoral humoral immunity niches associated with tertiary lymphoid structures in pancreatic cancer immunotherapy pathologic responders"

### Sheet: Sheet2
file_name	sample_id	File_order	Tumor	Slide	CoreSection	ROI	ROI_ID	MCDid	TotalArea	Exclude	Arm	PatientID	Tissue_Structure	Location	Response	Batch	MCD_file
V2N16_1_s0_a4_ac.fcs	1.1-1	1	PANCREAS	1	1	1	1.1-1	ROI_1.1-1	1	0	A	A11	LN	LN	R	2	20230316 V2N16-328.mcd
V2N16_1_s0_a5_ac.fcs	1.2-1	2	PANCREAS	1	2	1	1.2-1	ROI_1.2-1	1.44	0	A	A11	TLA	Intra	R	2	20230316 V2N16-328.mcd
V2N16_1_s0_a6_ac.fcs	1.2-2	3	PANCREAS	1	2	2	1.2-2	ROI_1.2-2	1.44	0	A	A11	TLA	Intra	R	2	20230316 V2N16-328.mcd
V2N16_1_s0_a7_ac.fcs	1.3-1	4	PANCREAS	1	3	1	1.3-1	ROI_1.3-1	1	0	C	C4	LN	LN	R	2	20230316 V2N16-328.mcd
V2N16_1_s0_a8_ac.fcs	1.3-2	5	PANCREAS	1	3	2	1.3-2	ROI_1.3-2	1	0	C	C4	LN	LN	R	2	20230316 V2N16-328.mcd
V2N16_1_s0_a9_ac.fcs	1.4-1	6	PANCREAS	1	4	1	1.4-1	ROI_1.4-1	1	0	C	C4	TLA	Peri	R	2	20230316 V2N16-328.mcd
V2N16_1_s0_a12_ac.fcs	1.4-2	7	PANCREAS	1	4	2	1.4-2	ROI_012	1	0	C	C4	TLA	Peri	R	2	20230316 V2N16-328.mcd
V2N16_1_s0_a13_ac.fcs	1.4-3	8	PANCREAS	1	4	3	1.4-3	ROI_013	1	0	C	C4	TLA	Peri	R	2	20230316 V2N16-328.mcd
V2N16_2_s0_a4_ac.fcs	2.4-1	12	PANCREAS	2	4	1	2.4-1	ROI_006	1	0	C	C1	TLA	Intra	NR	1	20230316 V2N16-330.mcd
V2N16_2_s0_a5_ac.fcs	2.4-2	13	PANCREAS	2	4	2	2.4-2	ROI_007	1	0	C	C1	TLA	Intra	NR	1	20230316 V2N16-330.mcd
V2N16_2_s0_a6_ac.fcs	2.1-3	14	PANCREAS	2	1	3	2.1-3	ROI_001	1	0	A	A3	TLA	Intra	R	1	20230316 V2N16-330.mcd
V2N16_2_s0_a7_ac.fcs	2.1-1	15	PANCREAS	2	1	1	2.1-1	ROI_002	1	0	A	A3	TLA	Intra	R	1	20230316 V2N16-330.mcd
V2N16_2_s0_a8_ac.fcs	2.1-2	16	PANCREAS	2	1	2	2.1-2	ROI_003	1	0	A	A3	TLA	Intra	R	1	20230316 V2N16-330.mcd
V2N16_2_s0_a9_ac.fcs	2.2-1	17	PANCREAS	2	2	1	2.2-1	ROI_004	1	0	A	A15	TLA	Intra	NR	1	20230316 V2N16-330.mcd
V2N16_2_s0_a10_ac.fcs	2.3-1	18	PANCREAS	2	3	1	2.3-1	ROI_005	1	0	C	C10	TLA	Peri	R	1	20230316 V2N16-330.mcd
V2N16_3_s0_a1_ac.fcs	3.1-2	19	PANCREAS	3	1	2	3.1-2	ROI_3.1_2	1	0	B	B14	TLA	Intra	R	1	20230316 V2N16-333.mcd
V2N16_3_s0_a2_ac.fcs	3.1-1	20	PANCREAS	3	1	1	3.1-1	ROI_3.1_1	1	0	B	B14	TLA	Intra	R	1	20230316 V2N16-333.mcd
V2N16_3_s0_a3_ac.fcs	3.1-3	21	PANCREAS	3	1	3	3.1-3	ROI_3.1_3	1	0	B	B14	TLA	Intra	R	1	20230316 V2N16-333.mcd
V2N16_3_s0_a4_ac.fcs	3.2-1	22	PANCREAS	3	2	1	3.2-1	ROI_3.2_1	1	0	B	B10	TLA	Peri	NR	1	20230316 V2N16-333.mcd
V2N16_3_s0_a5_ac.fcs	3.2-2	23	PANCREAS	3	2	2	3.2-2	ROI_3.2_2	1	0	B	B10	LN	LN	NR	1	20230316 V2N16-333.mcd
V2N16_3_s0_a6_ac.fcs	3.3-1	24	PANCREAS	3	3	1	3.3-1	ROI_3.3_1	1	0	C	C5	TLA	Peri	NR	1	20230316 V2N16-333.mcd
V2N16_3_s0_a7_ac.fcs	3.4-1	25	PANCREAS	3	4	1	3.4-1	ROI_3.4_1	1	0	C	C7	LN	LN	R	1	20230316 V2N16-333.mcd
V2N16_3_s0_a8_ac.fcs	3.4-2	26	PANCREAS	3	4	2	3.4-2	ROI_3.4_2	1	0	C	C7	LN	LN	R	1	20230316 V2N16-333.mcd
